# *Xrp1* drives damage-induced cellular plasticity of enteroendocrine cells in the adult *Drosophila* midgut

**DOI:** 10.1101/2025.07.05.662934

**Authors:** Qingyin Qian, Hiroki Nagai, Yuya Sanaki, Makoto Hayashi, Kenichi Kimura, Yu-ichiro Nakajima, Ryusuke Niwa

**Author notes:** Corresponding authors’ email addresses (Q.Q.) (R.N.). Institute for Aquaculture Biotechnology, Tokyo University of Marine Science and Technology, 4-5-7 Konan, Minato-ku, Tokyo, 108-8477, Japan (Makoto Hayashi).

## Abstract

Cellular plasticity, the ability of a differentiated cell to adopt another phenotypic identity, is restricted under basal conditions, but can be elicited upon damage to facilitate regeneration. Such damage-induced cellular plasticity restores homeostasis and prevents pathology, yet its underlying molecular basis remains largely unexplored. Here, we reported damage-induced cellular plasticity of secretory enteroendocrine cells (EEs) in the adult *Drosophila* midgut. We found that ionizing radiation enhanced EE plasticity such that it promoted EEs to dedifferentiate into ISCs and subsequently re-differentiate towards ECs. We identified that radiation induced the production of a stress-inducible transcription factor Xrp1 in EE lineages, and its upregulation was necessary for EE plasticity. Single-cell RNA sequencing of guts with EE-specific *Xrp1* overexpression revealed ectopic expression of progenitor-specific genes in EEs, which was necessary for *Xrp1* to drive EE plasticity. Our work provides a mechanistic framework for understanding cellular plasticity and suggests its potential role in damage-induced responses.
