## Supplemental Data File S1 for "*Xrp1* drives damage-induced cellular plasticity of enteroendocrine cells in the adult *Drosophila* midgut"

### Sheet: Fig.1C
Nucleus Size Measurements for Fig. 1C
Type	Size
Past EE	8.072
Past EE	11.295
Past EE	10.109
Past EE	11.697
Past EE	18.065
Past EE	8.911
Past EE	5.529
Past EE	33.338
Past EE	51.039
Past EE	23.047
Past EE	10.292
Past EE	5.438
Past EE	8.467
Past EE	8.808
Past EE	11.946
Past EE	8.881
Past EE	8.741
Past EE	6.642
Past EE	4.051
Past EE	4.452
Past EE	6.083
Past EE	5.328
Past EE	44.926
Past EE	53.374
Past EE	40.254
Past EE	22.664
Past EE	27.153
Past EE	35.09
Past EE	25.492
Past EE	18.12
Past EE	28.284
Past EE	19.561
Past EE	10.273
Past EE	15.219
Past EE	11.496
Past EE	7.08
Past EE	7.682
Past EE	5.036
Past EE	6.04
Past EE	7.719
Past EE	5.274
Past EE	8.96
Past EE	7.427
Past EE	27.183
Past EE	23.466
Past EE	11.551
Past EE	12.098
Past EE	7.536
Past EE	11.423
Past EE	12.646
Past EE	5.401
Past EE	3.941
Past EE	5.401
Past EE	6.545
Past EE	7.573
Past EE	15.255
Past EE	2.543
Past EE	7.439
Past EE	3.084
Past EE	29.689
Past EE	6.806
Past EE	62.042
Past EE	33.156
Past EE	37.791
Past EE	29.342
Past EE	13.084
Past EE	35.528
Past EE	40.236
Past EE	26.149
Past EE	10.93
Past EE	17.974
Past EE	8.467
Past EE	34.652
Past EE	4.416
Past EE	11.989
Past EE	3.047
Past EE	9.033
Past EE	9.562
Past EE	10.511
Past EE	4.781
Past EE	5.328
Past EE	5.109
Past EE	4.16
Past EE	9.014
Past EE	4.014
Past EE	6.752
Past EE	5.596
Past EE	3.625
Past EE	6.593
Past EE	10.292
Past EE	9.537
Past EE	8.759
Past EE	6.277
Past EE	57.133
Past EE	29.215
Past EE	32.317
Past EE	39.567
Past EE	37.426
Past EE	33.922
Past EE	53.885
Past EE	37.189
Past EE	28.211
Past EE	23.065
Past EE	16.094
Past EE	23.102
Past EE	44.105
Past EE	31.368
Past EE	25.528
Past EE	23.029
Past EE	52.115
Past EE	28.777
Past EE	29.671
Past EE	30.182
Past EE	39.543
Past EE	8.102
Past EE	11.697
Past EE	5.438
Past EE	11.314
Past EE	6.259
Past EE	7.336
Past EE	10.073
Past EE	15.31
Past EE	9.854
Past EE	7.263
Past EE	9.872
Past EE	5.328
Past EE	4.89
Past EE	8.96
Past EE	6.843
Past EE	7.901
Past EE	6.156
Past EE	10.559
Past EE	12.506
Past EE	8.662
Past EE	9.27
Past EE	8.929
Diploid EE/ISC	10.9
Diploid EE/ISC	5.937
Diploid EE/ISC	7.494
Diploid EE/ISC	6.034
Diploid EE/ISC	7.591
Diploid EE/ISC	7.786
Diploid EE/ISC	6.034
Diploid EE/ISC	10.997
Diploid EE/ISC	7.396
Diploid EE/ISC	9.635
Diploid EE/ISC	8.467
Diploid EE/ISC	15.766
Diploid EE/ISC	5.839
Diploid EE/ISC	6.52
Diploid EE/ISC	7.104
Diploid EE/ISC	7.494
Diploid EE/ISC	7.98
Diploid EE/ISC	6.618
Diploid EE/ISC	10.608
Diploid EE/ISC	8.37
Diploid EE/ISC	9.051
Diploid EE/ISC	8.954
Diploid EE/ISC	7.786
Diploid EE/ISC	8.37
Diploid EE/ISC	8.37
Diploid EE/ISC	8.37
Diploid EE/ISC	10.803
Diploid EE/ISC	6.91
Diploid EE/ISC	5.742
Diploid EE/ISC	10.608
Diploid EE/ISC	8.467
Diploid EE/ISC	9.148
Diploid EE/ISC	8.37
Diploid EE/ISC	9.245
Diploid EE/ISC	9.537
Diploid EE/ISC	7.591
Diploid EE/ISC	7.688
Diploid EE/ISC	8.662
Diploid EE/ISC	10.219
Diploid EE/ISC	8.564
Diploid EE/ISC	12.652
Diploid EE/ISC	11.97
Diploid EE/ISC	12.36
Diploid EE/ISC	12.262
Diploid EE/ISC	11.387
Diploid EE/ISC	13.82
Diploid EE/ISC	6.423
Diploid EE/ISC	7.591
Polyploid EC	30.267
Polyploid EC	32.311
Polyploid EC	26.277
Polyploid EC	23.941
Polyploid EC	32.311
Polyploid EC	32.408
Polyploid EC	19.756
Polyploid EC	19.853
Polyploid EC	23.552
Polyploid EC	36.885
Polyploid EC	29.586
Polyploid EC	30.753
Polyploid EC	29.683
Polyploid EC	34.744
Polyploid EC	26.374
Polyploid EC	21.897
Polyploid EC	25.985
Polyploid EC	24.33
Polyploid EC	20.145
Polyploid EC	22.676
Polyploid EC	26.666
Polyploid EC	29.196
Polyploid EC	25.401
Polyploid EC	22.87
Polyploid EC	34.938
Polyploid EC	36.787
Polyploid EC	36.495
Polyploid EC	30.753
Polyploid EC	30.656
Polyploid EC	45.254
Polyploid EC	30.851
Polyploid EC	31.045
Polyploid EC	35.133
Polyploid EC	39.22
Polyploid EC	38.636
Polyploid EC	41.264
Polyploid EC	37.858
Polyploid EC	27.347
Polyploid EC	30.072
Polyploid EC	30.656
Polyploid EC	60.534
Polyploid EC	46.422
Polyploid EC	43.016
Polyploid EC	47.006
Polyploid EC	43.21
Polyploid EC	44.573
Polyploid EC	43.892
Polyploid EC	30.753
Polyploid EC	42.14
Polyploid EC	25.693
Polyploid EC	30.753
Polyploid EC	30.656
Polyploid EC	39.999
Polyploid EC	36.885
Polyploid EC	34.938
Polyploid EC	40.777
Polyploid EC	34.062
Polyploid EC	46.714
Polyploid EC	35.425
Polyploid EC	28.904
Polyploid EC	46.033
Polyploid EC	25.693
Polyploid EC	42.821

### Sheet: Fig.2C
Absolute Cell Number for Fig. 2C
Condition	Current EE	Past EE
Control (No IR)	80	4
Control (No IR)	58	1
Control (No IR)	75	6
Control (No IR)	94	0
Control (No IR)	91	7
Control (No IR)	69	1
Control (No IR)	75	2
Control (No IR)	65	0
Control (No IR)	82	7
Control (No IR)	71	4
Control (No IR)	92	6
Control (No IR)	73	3
Control (No IR)	69	7
Control (No IR)	73	7
Control (No IR)	74	2
Control (No IR)	89	4
Control (No IR)	97	3
Control (No IR)	82	8
Control (No IR)	118	0
Control (No IR)	88	3
Control (No IR)	80	1
Control (No IR)	63	6
Control (No IR)	93	3
Control (No IR)	110	6
Control (No IR)	78	0
Control (No IR)	74	6
Control (No IR)	97	0
Control (No IR)	88	6
Control (No IR)	85	7
Control (No IR)	80	6
Control (No IR)	87	2
Control (No IR)	84	4
Control (No IR)	90	5
Control (No IR)	91	6
Control (No IR)	112	5
Control (No IR)	73	0
Control (No IR)	89	3
6h Post IR	97	6
6h Post IR	105	5
6h Post IR	72	5
6h Post IR	78	6
6h Post IR	76	4
6h Post IR	62	4
6h Post IR	86	5
6h Post IR	117	10
6h Post IR	87	4
6h Post IR	99	2
6h Post IR	97	8
6h Post IR	87	15
6h Post IR	122	12
6h Post IR	67	3
6h Post IR	85	7
6h Post IR	83	12
6h Post IR	96	4
6h Post IR	115	5
6h Post IR	72	5
6h Post IR	88	10
6h Post IR	71	6
6h Post IR	82	5
6h Post IR	107	0
6h Post IR	119	4
6h Post IR	78	6
6h Post IR	120	7
6h Post IR	94	9
6h Post IR	100	5
6h Post IR	106	1
6h Post IR	80	4
6h Post IR	104	10
6h Post IR	110	27
6h Post IR	96	6
6h Post IR	110	5
6h Post IR	50	14
6h Post IR	107	0
6h Post IR	81	7
6h Post IR	80	9
6h Post IR	91	12
10h Post IR	112	14
10h Post IR	95	1
10h Post IR	60	10
10h Post IR	61	5
10h Post IR	76	7
10h Post IR	104	4
10h Post IR	107	23
10h Post IR	70	9
10h Post IR	71	8
10h Post IR	64	7
10h Post IR	70	5
10h Post IR	52	22
10h Post IR	87	15
10h Post IR	80	16
10h Post IR	84	6
10h Post IR	90	8
10h Post IR	70	8
10h Post IR	98	8
10h Post IR	94	4
10h Post IR	84	24
10h Post IR	103	10
10h Post IR	112	3
10h Post IR	96	8
10h Post IR	71	6
10h Post IR	100	5
10h Post IR	114	20
10h Post IR	77	5
10h Post IR	99	6
10h Post IR	103	2
10h Post IR	75	4
10h Post IR	75	6
10h Post IR	93	4
10h Post IR	69	8
10h Post IR	85	7
10h Post IR	108	7
10h Post IR	95	17
10h Post IR	94	12
10h Post IR	96	8
14h Post IR	98	12
14h Post IR	105	9
14h Post IR	103	7
14h Post IR	69	7
14h Post IR	96	6
14h Post IR	85	9
14h Post IR	81	8
14h Post IR	86	14
14h Post IR	64	4
14h Post IR	55	9
14h Post IR	73	4
14h Post IR	86	9
14h Post IR	93	15
14h Post IR	101	11
14h Post IR	87	17
14h Post IR	94	21
14h Post IR	76	4
14h Post IR	128	15
14h Post IR	87	12
14h Post IR	103	11
14h Post IR	96	7
14h Post IR	95	12
14h Post IR	73	8
14h Post IR	100	11
14h Post IR	106	36
14h Post IR	109	18
14h Post IR	115	6
14h Post IR	73	6
14h Post IR	74	6
14h Post IR	86	27
14h Post IR	86	14
14h Post IR	80	7
14h Post IR	96	1
14h Post IR	88	9
14h Post IR	115	8
14h Post IR	98	12
14h Post IR	72	9
14h Post IR	88	9
14h Post IR	84	10
14h Post IR	74	10
14h Post IR	104	6
14h Post IR	72	12
14h Post IR	86	9
14h Post IR	95	5
14h Post IR	64	3
14h Post IR	64	4
14h Post IR	81	7
14h Post IR	55	7
18h Post IR	79	3
18h Post IR	77	2
18h Post IR	101	10
18h Post IR	65	1
18h Post IR	96	2
18h Post IR	81	2
18h Post IR	80	6
18h Post IR	83	10
18h Post IR	71	3
18h Post IR	100	5
18h Post IR	80	7
18h Post IR	69	14
18h Post IR	56	3
18h Post IR	65	3
18h Post IR	78	5
18h Post IR	78	5
18h Post IR	116	16
18h Post IR	99	3
18h Post IR	85	5
18h Post IR	121	10
18h Post IR	94	3
18h Post IR	100	8
18h Post IR	112	5
18h Post IR	114	5
18h Post IR	72	2
18h Post IR	112	16
18h Post IR	95	5
18h Post IR	85	8
18h Post IR	130	17
18h Post IR	84	9
18h Post IR	74	5
18h Post IR	92	4
18h Post IR	104	5
18h Post IR	77	1
18h Post IR	107	2
18h Post IR	92	7
18h Post IR	85	2
18h Post IR	86	3

### Sheet: Fig.3B
Absolute Cell Number and Calculated Ratio for Fig. 3B
Condition	Xrp1+ EE	EE	Xrp1+ EE / EE
Control (No IR)	0	15	0
Control (No IR)	0	6	0
Control (No IR)	0	10	0
Control (No IR)	0	6	0
Control (No IR)	0	8	0
Control (No IR)	0	10	0
Control (No IR)	0	9	0
Control (No IR)	0	18	0
Control (No IR)	0	13	0
Control (No IR)	0	15	0
Control (No IR)	0	16	0
Control (No IR)	0	14	0
Control (No IR)	0	13	0
Control (No IR)	0	18	0
Control (No IR)	0	18	0
Control (No IR)	0	13	0
Control (No IR)	0	16	0
14h Post IR	4	11	0.363636
14h Post IR	11	11	1
14h Post IR	2	10	0.2
14h Post IR	8	14	0.571429
14h Post IR	0	12	0
14h Post IR	0	12	0
14h Post IR	3	10	0.3
14h Post IR	8	13	0.615385
14h Post IR	0	12	0
14h Post IR	0	17	0
14h Post IR	2	13	0.153846
14h Post IR	0	12	0
14h Post IR	10	16	0.625
14h Post IR	5	18	0.277778
14h Post IR	6	14	0.428571
14h Post IR	0	6	0
14h Post IR	6	16	0.375
14h Post IR	9	18	0.5
14h Post IR	0	10	0
14h Post IR	0	18	0
14h Post IR	7	20	0.35
14h Post IR	11	18	0.611111
14h Post IR	3	9	0.333333
14h Post IR	10	18	0.555556
14h Post IR	0	12	0
14h Post IR	0	15	0
14h Post IR	0	7	0
14h Post IR	5	20	0.25
14h Post IR	8	20	0.4
14h Post IR	2	6	0.333333
14h Post IR	1	8	0.125
14h Post IR	3	11	0.272727
14h Post IR	1	20	0.05
14h Post IR	2	15	0.133333
14h Post IR	0	8	0
14h Post IR	1	10	0.1
14h Post IR	0	14	0
14h Post IR	0	7	0

### Sheet: Fig.3E
Absolute Cell Number for Fig. 3E (EE>Control from Fig. 2C)
Genotype	Condition	Current EE	Past EE
EE>Control	Control (No IR)	80	4
EE>Control	Control (No IR)	58	1
EE>Control	Control (No IR)	75	6
EE>Control	Control (No IR)	94	0
EE>Control	Control (No IR)	91	7
EE>Control	Control (No IR)	69	1
EE>Control	Control (No IR)	75	2
EE>Control	Control (No IR)	65	0
EE>Control	Control (No IR)	82	7
EE>Control	Control (No IR)	71	4
EE>Control	Control (No IR)	92	6
EE>Control	Control (No IR)	73	3
EE>Control	Control (No IR)	69	7
EE>Control	Control (No IR)	73	7
EE>Control	Control (No IR)	74	2
EE>Control	Control (No IR)	89	4
EE>Control	Control (No IR)	97	3
EE>Control	Control (No IR)	82	8
EE>Control	Control (No IR)	118	0
EE>Control	Control (No IR)	88	3
EE>Control	Control (No IR)	80	1
EE>Control	Control (No IR)	63	6
EE>Control	Control (No IR)	93	3
EE>Control	Control (No IR)	110	6
EE>Control	Control (No IR)	78	0
EE>Control	Control (No IR)	74	6
EE>Control	Control (No IR)	97	0
EE>Control	Control (No IR)	88	6
EE>Control	Control (No IR)	85	7
EE>Control	Control (No IR)	80	6
EE>Control	Control (No IR)	87	2
EE>Control	Control (No IR)	84	4
EE>Control	Control (No IR)	90	5
EE>Control	Control (No IR)	91	6
EE>Control	Control (No IR)	112	5
EE>Control	Control (No IR)	73	0
EE>Control	Control (No IR)	89	3
EE>Control	14h Post IR	98	12
EE>Control	14h Post IR	105	9
EE>Control	14h Post IR	103	7
EE>Control	14h Post IR	69	7
EE>Control	14h Post IR	96	6
EE>Control	14h Post IR	85	9
EE>Control	14h Post IR	81	8
EE>Control	14h Post IR	86	14
EE>Control	14h Post IR	64	4
EE>Control	14h Post IR	55	9
EE>Control	14h Post IR	73	4
EE>Control	14h Post IR	86	9
EE>Control	14h Post IR	93	15
EE>Control	14h Post IR	101	11
EE>Control	14h Post IR	87	17
EE>Control	14h Post IR	94	21
EE>Control	14h Post IR	76	4
EE>Control	14h Post IR	128	15
EE>Control	14h Post IR	87	12
EE>Control	14h Post IR	103	11
EE>Control	14h Post IR	96	7
EE>Control	14h Post IR	95	12
EE>Control	14h Post IR	73	8
EE>Control	14h Post IR	100	11
EE>Control	14h Post IR	106	36
EE>Control	14h Post IR	109	18
EE>Control	14h Post IR	115	6
EE>Control	14h Post IR	73	6
EE>Control	14h Post IR	74	6
EE>Control	14h Post IR	86	27
EE>Control	14h Post IR	86	14
EE>Control	14h Post IR	80	7
EE>Control	14h Post IR	96	1
EE>Control	14h Post IR	88	9
EE>Control	14h Post IR	115	8
EE>Control	14h Post IR	98	12
EE>Control	14h Post IR	72	9
EE>Control	14h Post IR	88	9
EE>Control	14h Post IR	84	10
EE>Control	14h Post IR	74	10
EE>Control	14h Post IR	104	6
EE>Control	14h Post IR	72	12
EE>Control	14h Post IR	86	9
EE>Control	14h Post IR	95	5
EE>Control	14h Post IR	64	3
EE>Control	14h Post IR	64	4
EE>Control	14h Post IR	81	7
EE>Control	14h Post IR	55	7
EE>Xrp1-Ri	Contol (No IR)	63	4
EE>Xrp1-Ri	Contol (No IR)	65	7
EE>Xrp1-Ri	Contol (No IR)	74	1
EE>Xrp1-Ri	Contol (No IR)	97	7
EE>Xrp1-Ri	Contol (No IR)	93	4
EE>Xrp1-Ri	Contol (No IR)	84	10
EE>Xrp1-Ri	Contol (No IR)	111	4
EE>Xrp1-Ri	Contol (No IR)	108	0
EE>Xrp1-Ri	Contol (No IR)	97	10
EE>Xrp1-Ri	Contol (No IR)	86	6
EE>Xrp1-Ri	Contol (No IR)	89	4
EE>Xrp1-Ri	Contol (No IR)	138	5
EE>Xrp1-Ri	Contol (No IR)	81	1
EE>Xrp1-Ri	Contol (No IR)	94	2
EE>Xrp1-Ri	Contol (No IR)	109	4
EE>Xrp1-Ri	Contol (No IR)	106	1
EE>Xrp1-Ri	Contol (No IR)	80	0
EE>Xrp1-Ri	Contol (No IR)	104	3
EE>Xrp1-Ri	Contol (No IR)	90	1
EE>Xrp1-Ri	Contol (No IR)	90	3
EE>Xrp1-Ri	14h Post IR	85	10
EE>Xrp1-Ri	14h Post IR	95	2
EE>Xrp1-Ri	14h Post IR	91	3
EE>Xrp1-Ri	14h Post IR	78	3
EE>Xrp1-Ri	14h Post IR	90	14
EE>Xrp1-Ri	14h Post IR	97	6
EE>Xrp1-Ri	14h Post IR	102	5
EE>Xrp1-Ri	14h Post IR	78	4
EE>Xrp1-Ri	14h Post IR	87	1
EE>Xrp1-Ri	14h Post IR	118	6
EE>Xrp1-Ri	14h Post IR	110	2
EE>Xrp1-Ri	14h Post IR	106	4
EE>Xrp1-Ri	14h Post IR	95	4
EE>Xrp1-Ri	14h Post IR	100	3
EE>Xrp1-Ri	14h Post IR	74	2
EE>Xrp1-Ri	14h Post IR	108	4
EE>Xrp1-Ri	14h Post IR	56	3
EE>Xrp1-Ri	14h Post IR	91	2
EE>Xrp1-Ri	14h Post IR	84	7
EE>Xrp1-Ri	14h Post IR	124	7
EE>Xrp1-Ri	14h Post IR	97	3
EE>Xrp1-Ri	14h Post IR	78	5
EE>Xrp1-Ri	14h Post IR	68	6
EE>Xrp1-Ri	14h Post IR	107	4
EE>Xrp1-Ri	14h Post IR	80	4
EE>Xrp1-Ri	14h Post IR	115	4
EE>Xrp1-Ri	14h Post IR	94	0
EE>Xrp1-Ri	14h Post IR	86	1
EE>Xrp1-Ri	14h Post IR	120	2
EE>Xrp1-Ri	14h Post IR	87	4

### Sheet: Fig.5B
Absolute Cell Number for Fig. 5B
Genotype	Age	Current EE	Past EE
Control	7d	36	2
Control	7d	31	1
Control	7d	24	1
Control	7d	35	4
Control	7d	40	2
Control	7d	22	2
Control	7d	24	1
Control	7d	31	2
Control	7d	30	4
Control	7d	26	2
Control	7d	19	0
Control	7d	37	1
Control	7d	28	0
Control	7d	30	0
Control	7d	27	2
Control	7d	30	0
Control	7d	20	2
Control	7d	43	0
Control	7d	36	0
Control	7d	35	0
Control	7d	33	9
Control	7d	29	6
Control	7d	34	0
Xrp1 O/E	7d	21	5
Xrp1 O/E	7d	22	11
Xrp1 O/E	7d	14	6
Xrp1 O/E	7d	26	15
Xrp1 O/E	7d	37	6
Xrp1 O/E	7d	29	5
Xrp1 O/E	7d	28	10
Xrp1 O/E	7d	32	6
Xrp1 O/E	7d	20	4
Xrp1 O/E	7d	28	13
Xrp1 O/E	7d	23	19
Xrp1 O/E	7d	18	15
Xrp1 O/E	7d	26	18
Xrp1 O/E	7d	21	4
Xrp1 O/E	7d	24	14
Xrp1 O/E	7d	27	11
Xrp1 O/E	7d	28	7
Xrp1 O/E	7d	32	18
Xrp1 O/E	7d	33	6
Xrp1 O/E	7d	26	6
Xrp1 O/E	7d	26	14
Xrp1 O/E	7d	30	2
Xrp1 O/E	7d	20	6
Xrp1 O/E	7d	30	20
Xrp1 O/E	7d	33	3
Xrp1 O/E	7d	36	7
Xrp1 O/E	7d	20	20
Xrp1 O/E	7d	44	23
Xrp1 O/E	7d	28	4
Xrp1 O/E	7d	30	10
Control	14d	22	1
Control	14d	35	2
Control	14d	25	6
Control	14d	12	1
Control	14d	23	3
Control	14d	26	2
Control	14d	26	6
Control	14d	37	0
Control	14d	17	3
Control	14d	17	0
Control	14d	26	4
Control	14d	30	3
Control	14d	32	6
Control	14d	33	1
Control	14d	26	2
Control	14d	16	4
Control	14d	30	0
Control	14d	23	0
Control	14d	22	0
Control	14d	41	5
Control	14d	32	2
Control	14d	17	0
Control	14d	19	1
Control	14d	29	2
Control	14d	24	5
Control	14d	28	8
Control	14d	26	4
Control	14d	17	0
Control	14d	32	1
Control	14d	19	1
Control	14d	34	11
Control	14d	17	1
Control	14d	23	1
Control	14d	22	4
Control	14d	30	2
Control	14d	29	4
Control	14d	18	1
Control	14d	30	1
Control	14d	24	1
Control	14d	23	4
Control	14d	20	9
Control	14d	21	4
Control	14d	18	2
Control	14d	21	4
Control	14d	19	4
Control	14d	23	4
Control	14d	19	0
Control	14d	46	3
Control	14d	33	4
Control	14d	23	4
Control	14d	25	4
Control	14d	48	0
Control	14d	27	5
Control	14d	22	3
Control	14d	27	3
Control	14d	32	10
Xrp1 O/E	14d	25	5
Xrp1 O/E	14d	28	7
Xrp1 O/E	14d	31	4
Xrp1 O/E	14d	28	26
Xrp1 O/E	14d	41	30
Xrp1 O/E	14d	21	7
Xrp1 O/E	14d	21	8
Xrp1 O/E	14d	36	22
Xrp1 O/E	14d	26	28
Xrp1 O/E	14d	31	9
Xrp1 O/E	14d	24	24
Xrp1 O/E	14d	34	15
Xrp1 O/E	14d	35	24
Xrp1 O/E	14d	30	8
Xrp1 O/E	14d	28	36
Xrp1 O/E	14d	35	14
Xrp1 O/E	14d	19	18
Xrp1 O/E	14d	32	33
Xrp1 O/E	14d	27	40
Xrp1 O/E	14d	30	40
Xrp1 O/E	14d	23	16
Xrp1 O/E	14d	31	13
Xrp1 O/E	14d	24	20
Xrp1 O/E	14d	20	6
Xrp1 O/E	14d	27	16
Xrp1 O/E	14d	32	0
Xrp1 O/E	14d	24	12
Xrp1 O/E	14d	24	12
Xrp1 O/E	14d	20	13
Xrp1 O/E	14d	23	24
Xrp1 O/E	14d	23	3
Xrp1 O/E	14d	20	6
Xrp1 O/E	14d	35	18
Xrp1 O/E	14d	33	32
Xrp1 O/E	14d	27	41
Xrp1 O/E	14d	36	4
Xrp1 O/E	14d	39	30
Xrp1 O/E	14d	17	7
Xrp1 O/E	14d	35	29
Xrp1 O/E	14d	29	30
Xrp1 O/E	14d	34	13
Xrp1 O/E	14d	27	1
Xrp1 O/E	14d	23	30
Xrp1 O/E	14d	35	16
Xrp1 O/E	14d	34	17
Xrp1 O/E	14d	23	9
Xrp1 O/E	14d	28	12
Xrp1 O/E	14d	17	22
Xrp1 O/E	14d	17	16
Xrp1 O/E	14d	28	17
Xrp1 O/E	14d	24	27

### Sheet: Fig.5D
Absolute Cell Number for Fig. 5D
Genotype	Current EE	Past EE
Control	22	1
Control	35	2
Control	25	6
Control	12	1
Control	23	3
Control	26	2
Control	26	6
Control	37	0
Control	17	3
Control	17	0
Control	26	4
Control	30	3
Control	32	6
Control	33	1
Control	26	2
Control	16	4
Control	30	0
Control	23	0
Control	22	0
Control	41	5
Control	32	2
Xrp1 O/E	25	5
Xrp1 O/E	28	7
Xrp1 O/E	31	4
Xrp1 O/E	28	26
Xrp1 O/E	41	30
Xrp1 O/E	21	7
Xrp1 O/E	21	8
Xrp1 O/E	36	22
Xrp1 O/E	26	28
Xrp1 O/E	31	9
Xrp1 O/E	24	24
Xrp1 O/E	34	15
Xrp1 O/E	35	24
Xrp1 O/E	30	8
Xrp1 O/E	28	36
Xrp1 O/E	35	14
Xrp1 O/E	19	18
Xrp1 O/E	32	33
Xrp1 O/E	27	40
Xrp1 O/E	30	40
Xrp1 O/E	23	16
Xrp1 O/E	31	13
Xrp1 O/E;esg-Ri	17	4
Xrp1 O/E;esg-Ri	25	4
Xrp1 O/E;esg-Ri	34	14
Xrp1 O/E;esg-Ri	22	1
Xrp1 O/E;esg-Ri	25	5
Xrp1 O/E;esg-Ri	37	2
Xrp1 O/E;esg-Ri	32	6
Xrp1 O/E;esg-Ri	31	3
Xrp1 O/E;esg-Ri	32	22
Xrp1 O/E;esg-Ri	45	5
Xrp1 O/E;esg-Ri	13	11
Xrp1 O/E;esg-Ri	27	12
Xrp1 O/E;Sox100B-Ri	27	6
Xrp1 O/E;Sox100B-Ri	31	2
Xrp1 O/E;Sox100B-Ri	30	2
Xrp1 O/E;Sox100B-Ri	30	10
Xrp1 O/E;Sox100B-Ri	19	4
Xrp1 O/E;Sox100B-Ri	43	12
Xrp1 O/E;Sox100B-Ri	30	1
Xrp1 O/E;Sox100B-Ri	40	5
Xrp1 O/E;Sox100B-Ri	23	1
Xrp1 O/E;Sox100B-Ri	35	4
Xrp1 O/E;Sox100B-Ri	35	5
Xrp1 O/E;Sox100B-Ri	23	8
Xrp1 O/E;Sox100B-Ri	37	15
Xrp1 O/E;Sox100B-Ri	32	20
Xrp1 O/E;Sox21a-Ri	32	0
Xrp1 O/E;Sox21a-Ri	37	3
Xrp1 O/E;Sox21a-Ri	47	8
Xrp1 O/E;Sox21a-Ri	30	3
Xrp1 O/E;Sox21a-Ri	30	2
Xrp1 O/E;Sox21a-Ri	36	3
Xrp1 O/E;Sox21a-Ri	29	2
Xrp1 O/E;Sox21a-Ri	43	7
Xrp1 O/E;Sox21a-Ri	27	8
Xrp1 O/E;Sox21a-Ri	32	2
Xrp1 O/E;Sox21a-Ri	25	0
Xrp1 O/E;Sox21a-Ri	26	3
Xrp1 O/E;Sox21a-Ri	28	14
Xrp1 O/E;klu-Ri	26	8
Xrp1 O/E;klu-Ri	30	2
Xrp1 O/E;klu-Ri	26	4
Xrp1 O/E;klu-Ri	37	2
Xrp1 O/E;klu-Ri	10	4
Xrp1 O/E;klu-Ri	36	6
Xrp1 O/E;klu-Ri	37	5
Xrp1 O/E;klu-Ri	36	6
Xrp1 O/E;klu-Ri	32	4
Xrp1 O/E;klu-Ri	30	8
Xrp1 O/E;klu-Ri	37	3
